# Variation of anti-oomycete activity in *Pseudomonas* spp.: phenotypic characterization and comparative genomics

**DOI:** 10.64898/2026.04.24.720349

**Authors:** Ela Šarić, Anđela Miljanović, Petra Struški, Simone Oberhaensli, Livia Jerjen, Jurica Žučko, Heike Schmidt-Posthaus, Dora Pavić, Ivana Maguire, Julius Hermanns, Laure Weisskopf, Tobia Pretto, Ana Bielen

## Abstract

Pathogenic aquatic oomycetes *Aphanomyces astaci* and *Saprolegnia parasitica* represent a major threat to biodiversity and aquaculture production, but their interactions with host-associated microbes remain poorly understood. From a collection of bacterial isolates (*n* = 328) obtained from fish and crayfish hosts, we focused on *Pseudomonas* spp. (*n* = 66) and confirmed their previously reported strong inhibitory potential against *A. astaci* and *S. parasitica*. However, our results also revealed substantial inter-and intra-species variation in antagonism. To capture this variation, we selected eight isolates belonging to different *P. fluorescens*, *P. putida*, and *P. syringae* species groups and displaying contrasting levels of anti-oomycete activity for further phenotypic assays and comparative genomic analysis. Across these isolates, mycelial inhibition was markedly stronger against *A. astaci* than against *S. parasitica*, indicating species-specific differences in susceptibility. Comparative genomic analysis revealed substantial variation in biosynthetic gene cluster (BGC) repertoires among the analysed strains. Strongly inhibitory isolates carried candidate BGCs with similarity to characterised bioactive pathways, including pyoluteorin, rhizoxin, pyrrolnitrin, DAPG, and orfamide, alongside with multiple uncharacterised clusters that were either shared among inhibitory isolates or restricted to individual strains. All analysed genomes also contained clusters related to siderophore and HCN biosynthesis. However, *in vitro* assays showed that siderophore production was not clearly associated with inhibitory activity and that total inhibition was considerably higher than volatile-only inhibition, suggesting a substantial contribution of non-volatile, presumably diffusible, compounds. Altogether, our results suggest that *Pseudomonas* anti-oomycete activity is species-and strain-dependent and likely reflects different combinations of multiple metabolites, likely including diffusible compounds, rather than a single conserved mechanism. In conclusion, this study provides a foundation for future work aimed at resolving mechanisms underlying microbial antagonism toward aquatic oomycete pathogens.
