## Supplementary material for "Variation of anti-oomycete activity in *Pseudomonas* spp.: phenotypic characterization and comparative genomics": Additional file 2.xlsx

### Sheet: Table S1
Table S1. Bacterial isolates used in this study.
Isolates were identified based on near full-length 16S rRNA gene sequences. Best BLASTn hit: the top-ranked hit (highest bit score and lowest E-value) of a BLASTn search against the NCBI Nucleotide collection (nr/nt) database (default settings). Identity Percent: percentage identity between the isolate sequence and the best hit. Accession number: GenBank accession number of the 16S rRNA gene sequ…
Isolate code	Host species	Organ of origin	Genus	Best BLASTn hit	Identity Percent	Accession number
AA2-1	Astacus astacus	cuticle	Aeromonas	Aeromonas popoffii	99.57	PP535757
AA2-2	Astacus astacus	cuticle	Acinetobacter	Acinetobacter johnsonii	99.07	PP535758
AA3-3	Astacus astacus	cuticle	Acinetobacter	Acinetobacter tjernberginae	99.93	PP535759
AA6-1	Astacus astacus	cuticle	Shewanella	Shewanella oneidensis	99.86	PP535760
AA6-4	Astacus astacus	cuticle	Aeromonas	Aeromonas veronii/hydrophila/sobria	99.43	PP535761
AA7-2	Astacus astacus	cuticle	Yersinia	Yersinia ruckeri	97.81	PP535762
AA8-4	Astacus astacus	cuticle	Pseudomonas	Pseudomonas sp./huaxiensis	99.86	PP535763
AA9-1	Astacus astacus	cuticle	Flavobacterium	Flavobacterium tructae	99.85	PP535764
AA10-3	Astacus astacus	cuticle	Rahnella	Rahnella aquatillis	99.43	PP535754
AA10-5	Astacus astacus	cuticle	Aeromonas	Aeromonas veronii/hydrophila	100	PP535755
AA10-7	Astacus astacus	cuticle	Aeromonas	Aeromonas veronii/hydrophila	99.57	PP535756
AL1-1	Pontastacus leptodactylus	cuticle	Pseudomonas	Pseudomonas helmanticensis/fluorescens/baetica	99.79	PP535767
AL1-2	Pontastacus leptodactylus	cuticle	Flavobacterium	Flavobacterium piscis	100	PP535768
AL1-3	Pontastacus leptodactylus	cuticle	Aeromonas	Aeromonas salmonicida/bestiarum	99.86	PP535769
AL1-4	Pontastacus leptodactylus	cuticle	Pseudomonas	Pseudomonas qingdaonensis	99.71	PP535770
AL2-1	Pontastacus leptodactylus	cuticle	Pseudomonas	Pseudomonas fulva/flavescens	99.5	PP535771
AL2-2	Pontastacus leptodactylus	cuticle	Flavobacterium	Flavobacterium piscis	99.71	PP535772
AL2-3	Pontastacus leptodactylus	cuticle	Stenotrophomonas	Stenotrophomonas rhizophila/maltophilia	99.93	PP535773
AL2-4	Pontastacus leptodactylus	cuticle	Pseudomonas	Pseudomonas argentinensis	99.86	PP535774
AL2-5	Pontastacus leptodactylus	cuticle	Chryseobacterium	Chryseobacterium piscium	98.69	PP535775
AL3-2	Pontastacus leptodactylus	cuticle	Chryseobacterium	Chryseobacterium balustinum	99.93	PP535776
AL3-3	Pontastacus leptodactylus	cuticle	Pseudomonas	Pseudomonas viridiflava	99.93	PP535777
AL3-5	Pontastacus leptodactylus	cuticle	Pseudomonas	Pseudomonas cichorii	99.57	PP535778
AL3-6	Pontastacus leptodactylus	cuticle	Cryseobacterium	Chryseobacterium scophthalmum/mulctrae	98.27	PP535779
AL4-5	Pontastacus leptodactylus	cuticle	Chryseobacterium	Chryseobacterium indoltheticum	99.93	PP535781
AL5-1	Pontastacus leptodactylus	cuticle	Pseudomonas	Pseudomonas fluorescens/salomonii/canadensis/reactans/costantinii	99.93	PP535782
AL5-3	Pontastacus leptodactylus	cuticle	Chryseobacterium	Chryseobacterium balustinum	100	PP535783
AL5-4	Pontastacus leptodactylus	cuticle	Aeromonas	Aeromonas popoffii	99.93	PP535784
AL6-1	Pontastacus leptodactylus	cuticle	Pseudomonas	Pseudomonas coleopterorum	99.93	PP535785
AL6-2	Pontastacus leptodactylus	cuticle	Flavobacterium	Flavobacterium panici/johnsoniae	98.31	PP535786
AL6-3	Pontastacus leptodactylus	cuticle	Aeromonas	Aeromonas encheleia	99.63	PP535787
AL6-4	Pontastacus leptodactylus	cuticle	Aeromonas	Aeromonas veronii/hydrophila/salmonicida/sobria	98.86	PP535788
AL6-5	Pontastacus leptodactylus	cuticle	Aeromonas	Aeromonas veronii/hydrophila/salmonicida/sobria	98.85	PP535789
AL7-2	Pontastacus leptodactylus	cuticle	Pseudomonas	Pseudomonas fluorescens	98.86	PP535790
AL7-3	Pontastacus leptodactylus	cuticle	Ewingella	Ewingella americana	98.65	PP535791
AL7-4	Pontastacus leptodactylus	cuticle	Duganella	Duganella zoogloeoides	99.65	PP535792
AL8-1	Pontastacus leptodactylus	cuticle	Aeromonas	Aeromonas encheleia	99.86	PP535793
AL8-3	Pontastacus leptodactylus	cuticle	Acinetobacter	Acinetobacter johnsonii	100	PP535794
AL9-1	Pontastacus leptodactylus	cuticle	Curtobacterium	Curtobacterium flaccumfaciens	99.86	PP535795
AL9-2	Pontastacus leptodactylus	cuticle	Erwinia	Erwinia billingiae	99.93	PP535796
AL9-3	Pontastacus leptodactylus	cuticle	Pseudomonas	Pseudomonas reidholzensis/putida/oryzihabitans	99.36	PP535797
AL9-5	Pontastacus leptodactylus	cuticle	Pseudomonas	Pseudomonas entomophila/plecoglossicida	99.93	PP535798
AL9-6	Pontastacus leptodactylus	cuticle	Pseudomonas	Pseudomonas rhizosphaerae	99.13	PP535799
AL10-1	Pontastacus leptodactylus	cuticle	Aeromonas	Aeromonas media/hydrophila	99.85	PP535765
AL10-2	Pontastacus leptodactylus	cuticle	Pseudomonas	Pseudomonas punonensis/argentinensis	99.64	PP535766
AP1-1	Austropotamobius fulcisianus	cuticle	Pseudomonas	Pseudomonas helmanticensis	99.79	PP535800
AP1-4	Austropotamobius fulcisianus	cuticle	Staphylococcus	Staphylococcus equorum/haemolyticus	99.86	PP535801
AP1-5	Austropotamobius fulcisianus	cuticle	Chryseobacterium	Chryseobacterium oleae	99.2	PP535802
AP1-6	Austropotamobius fulcisianus	cuticle	Obesumbacterium	Obesumbacterium proteus	99.93	PP535803
AP1-7	Austropotamobius fulcisianus	cuticle	Staphylococcus	Staphylococcus equorum	99.86	PP535804
AP2-1	Austropotamobius fulcisianus	cuticle	Bacillus	Bacillus mobilis/cereus/toyonensis/subtilis/thuringiensis	99.93	PP535805
AP2-3	Austropotamobius fulcisianus	cuticle	Pseudomonas	Pseudomonas helmanticensis	99.93	PP535806
AP2-4	Austropotamobius fulcisianus	cuticle	Aeromonas	Aeromonas salmonicida	99.86	PP535807
AP2-5	Austropotamobius fulcisianus	cuticle	Pantoea	Pantoea agglomerans	99.73	PP535808
AP3-1	Austropotamobius fulcisianus	cuticle	Aeromonas	Aeromonas encheleia	99.36	PP535809
AP3-2	Austropotamobius fulcisianus	cuticle	Pseudomonas	Pseudomonas reinekei/baetica	99.43	PP535810
AP3-3	Austropotamobius fulcisianus	cuticle	Erwinia	Erwinia billingiae	99.93	PP535811
AP3-5	Austropotamobius fulcisianus	cuticle	Bacillus	Bacillus mobilis/cereus/toyonensis/subtilis/thuringiensis	99.28	PP535812
AP4-2	Austropotamobius fulcisianus	cuticle	Exiguobacterium	Exiguobacterium sibiricum	99.65	PP535813
AP4-3	Austropotamobius fulcisianus	cuticle	Aeromonas	Aeromonas salmonicida	99.78	PP535814
AP4-4	Austropotamobius fulcisianus	cuticle	Pseudomonas	Pseudomonas extremaustralis/poae/lurida	99.29	PP535815
AP5-1	Austropotamobius fulcisianus	cuticle	Bacillus	Bacillus cereus/wiedmannii/thuringiensis/proteolyticus	100	PP535816
AP5-2	Austropotamobius fulcisianus	cuticle	Staphylococcus	Staphylococcus equorum/haemolyticus	99.86	PP535817
AP5-3	Austropotamobius fulcisianus	cuticle	Aeromonas	Aeromonas media/rivipollensis	99.86	PP535818
AP5-4	Austropotamobius fulcisianus	cuticle	Exiguobacterium	Exiguobacterium mexicanum/aurantiacum/aquaticum/chiriqhucha	99.93	PP535819
AP6-1	Austropotamobius fulcisianus	cuticle	Rossellomorea	Rossellomorea aquimaris/marisflavi	100	PP535820
AP6-2	Austropotamobius fulcisianus	cuticle	Pseudomonas	Pseudomonas putida	99.93	PP535821
AP6-3	Austropotamobius fulcisianus	cuticle	Aeromonas	Aeromonas media/rivipollensis	99.72	PP535822
AT11-2	Austropotamobius torrentium	cuticle	Flavobacterium	Flavobacterium piscis	99.71	PP535823
AT11-3	Austropotamobius torrentium	cuticle	Aeromonas	Aeromonas popoffii	100	PP535824
AT11-4	Austropotamobius torrentium	cuticle	Serratia	Serratia fonticola	99.64	PP535825
AT11-5	Austropotamobius torrentium	cuticle	Pseudomonas	Pseudomonas graminis	100	PP535826
AT11-6	Austropotamobius torrentium	cuticle	Aeromonas	Aeromonas popoffii	99.86	PP535827
AT11-7	Austropotamobius torrentium	cuticle	Pseudomonas	Pseudomonas helmanticensis	99.93	PP535828
AT13-1	Austropotamobius torrentium	cuticle	Flavobacterium	Flavobacterium psychrolimnae	98.83	PP535829
AT13-2	Austropotamobius torrentium	cuticle	Aeromonas	Aeromonas salmonicida	100	PP535830
AT13-5	Austropotamobius torrentium	cuticle	Flavobacterium	Flavobacterium piscis	99.64	PP535831
AT13-6	Austropotamobius torrentium	cuticle	Hafnia	Hafnia alvei	99.93	PP535832
AT14-1	Austropotamobius torrentium	cuticle	Pseudomonas	Pseudomonas fluorescens	99.93	PP535833
AT14-2	Austropotamobius torrentium	cuticle	Chryseobacterium	Chryseobacterium yeoncheonense	99.2	PP535834
AT14-5	Austropotamobius torrentium	cuticle	Pseudomonas	Pseudomonas graminis	99.93	PP535835
AT15-3	Austropotamobius torrentium	cuticle	Pseudomonas	Pseudomonas syringae	98.96	PP535836
AT16-2	Austropotamobius torrentium	cuticle	Pseudomonas	Pseudomonas syringae	98.93	PP535837
AT16-3	Austropotamobius torrentium	cuticle	Flavobacterium	Flavobacterium piscis	99.78	PP535838
AT16-5	Austropotamobius torrentium	cuticle	Aeromonas	Aeromonas salmonicida	99.79	PP535839
AT16-6	Austropotamobius torrentium	cuticle	Chryseobacterium	Chryseobacterium balustinum	99.03	PP535840
AT17-1	Austropotamobius torrentium	cuticle	Aeromonas	Aeromonas salmonicida/hydrophila	98.64	PP535841
AT17-2	Austropotamobius torrentium	cuticle	Aeromonas	Aeromonas popoffii	98.64	PP535842
AT17-3	Austropotamobius torrentium	cuticle	Exiguobacterium	Exiguobacterium undae	99.79	PP535843
AT17-4	Austropotamobius torrentium	cuticle	Bacillus	Bacillus thuringiensis/cereus	100	PP535751
AT18-1	Austropotamobius torrentium	cuticle	Hafnia/Obesumbacterium	Hafnia alvei/Obesumbacterium proteus	99.93	PP535844
AT18-2	Austropotamobius torrentium	cuticle	Aeromonas	Aeromonas salmonicida	100	PP535845
AT18-3	Austropotamobius torrentium	cuticle	Flavobacterium	Flavobacterium piscis	99.78	PP535846
AT18-4	Austropotamobius torrentium	cuticle	Pseudomonas	Pseudomonas reidholzensis/oryzihabitans	99.93	PP535847
AT18-5	Austropotamobius torrentium	cuticle	Microbacterium	Microbacterium oxydans	99.93	PP535848
AT19-3	Austropotamobius torrentium	cuticle	Serratia	Serratia fonticola	99.79	PP535849
AT19-4	Austropotamobius torrentium	cuticle	Serratia	Serratia fonticola	99.79	PP535850
AT19-5	Austropotamobius torrentium	cuticle	Flavobacterium	Flavobacterium sPseudomonas	99.86	PP535851
AT19-6	Austropotamobius torrentium	cuticle	Flavobacterium	Flavobacterium hercynum	99.26	PP535852
AT19-7	Austropotamobius torrentium	cuticle	Acinetobacter	Acinetobacter kyonggiensis	99.93	PP535853
AT20-1	Austropotamobius torrentium	cuticle	Pseudomonas	Pseudomonas fluorescens/salomonii	99.86	PP535854
AT20-2	Austropotamobius torrentium	cuticle	Pseudomonas	Pseudomonas canadensis/poae/fluorescens	99.86	PP535750
AT20-4	Austropotamobius torrentium	cuticle	Flavobacterium	Flavobacterium piscis	98.21	PP535855
P1	Salmo marmoratus	pool	Pseudomonas	Pseudomonas peli	99.85	PP535888
P2	Salmo trutta	spleen	Pseudomonas	Pseudomonas deceptionensis/weihenstephanensis	99.7	PP535890
P3	Cyprinus rubrofuscus var.	epidermis	Pseudomonas	Pseudomonas alcaligenes	99.85	PP535891
P4	Oncorhynchus mykiss	epidermis	Pseudomonas	Pseudomonas peli	100	PP535892
P5	aquarium water	rearing water	Pseudomonas	Pseudomonas moseelii	99.86	PP535893
P6	Salmo marmoratus	pool of organs	Pseudomonas	Pseudomonas gessardii/synxantha	99.72	PP535894
P7	Oreochromis niloticus	kidney	Pseudomonas	Pseudomonas Azotoformas	99.65	PP535895
P8	Anguilla sp.	encephalon	Pseudomonas	Pseudomonas plecoglossicida/taiwanensis/monteilii	99.37	PP535896
P9	Austropotamobius fulcisianus	cuticle	Pseudomonas	Pseudomonas moseelii	99.65	PP535897
P10	Salmo marmoratus	ovarian fluid	Pseudomonas	Pseudomonas jessenii/baetica	99.01	PP535898
P11	Oncorhynchus mykiss	spleen	Pseudomonas	Pseudomonas soli	99.64	PP535899
P12	Carassius auratus	kidney	Pseudomonas	Pseudomonas koreensis	99.29	PP535900
P13	Carassius auratus	kidney	Pseudomonas	Pseudomonas qingdaonensis	99.86	PP535901
P14	Oncorhynchus mykiss	epidermis	Pseudomonas	Pseudomonas fluorescens	99.78	PP535902
P15	Oncorhynchus mykiss	spleen	Pseudomonas	Pseudomonas migulae	99.15	PP535903
P16	Salmo trutta	spleen	Pseudomonas	Pseudomonas qingdaonensis	99.86	PP535904
P17	Cyprinus rubrofuscus var.	cutaneous ulcer	Pseudomonas	Pseudomonas gessardii	99.63	PP535905
P18	Oncorhynchus mykiss	encephalon/epidermis	Pseudomonas	Pseudomonashelmanticensis	99.22	PP535906
P19	Oncorhynchus mykiss	epidermis	Pseudomonas	Pseudomonas protegens	99.86	PP535889
P20	Cyprinus carpio	gill	Pseudomonas	Pseudomonas soli	99.43	PP535907
P22	Oncorhynchus mykiss	kidney	Pseudomonas	Pseudomonas azotoformans	99.72	PP535908
P23	Oncorhynchus mykiss	kidney	Pseudomonas	Pseudomonas wadenswilerensis	100	PP535909
P24	Oncorhynchus mykiss	kidney	Pseudomonas	Pseudomonas putida	99.86	PP535910
P25	Cyprinus rubrofuscus var.	skin	Pseudomonas	Pseudomonas putida	99.86	PP535911
P27	Anguilla sp.	kidney	Pseudomonas	Pseudomonas anguilliseptica	99.42	PP535912
PL1-1	Pacifastacus leniusculus	cuticle	Duganella	Duganella zoogloeoides	99.57	PP535859
PL1-2	Pacifastacus leniusculus	cuticle	Aeromonas	Aeromonas salmonicida/sobria/bestiarum/hydrophila	98.28	PP535860
PL1-3	Pacifastacus leniusculus	cuticle	Pseudomonas	Pseudomonas syringae	99.79	PP535861
PL1-4	Pacifastacus leniusculus	cuticle	Pseudomonas	Pseudomonas chlororaphis subs, Pseudomonas aurantiaca	99.86	PP535862
PL1-5	Pacifastacus leniusculus	cuticle	Exiguobacterium	Exiguobacterium undae	99.79	PP535863
PL1-6	Pacifastacus leniusculus	cuticle	Shewanella	Shewanella putrefaciens	99.57	PP535864
PL2-2	Pacifastacus leniusculus	cuticle	Pseudomonas	Pseudomonas chlororaphis subs, Pseudomonas aurantiaca	100	PP535865
PL2-3	Pacifastacus leniusculus	cuticle	Exiguobacterium	Exiguobacterium undae	99.79	PP535866
PL2-6	Pacifastacus leniusculus	cuticle	Frigoribacterium	Frigoribacterium faeni	99.71	PP535867
PL3-3	Pacifastacus leniusculus	cuticle	Pseudomonas	Pseudomonas syringae	100	PP535868
PL3-4	Pacifastacus leniusculus	cuticle	Pantoea	Pantoea agglomerans	96.1	PP535869
PL3-6	Pacifastacus leniusculus	cuticle	Exiguobacterium	Exiguobacterium undae	99.86	PP535870
PL4-1	Pacifastacus leniusculus	cuticle	Aeromonas	Aeromonas popoffii	99.86	PP535871
PL4-3	Pacifastacus leniusculus	cuticle	Pseudomonas	Pseudomonas putida	99.93	PP535872
PL4-4	Pacifastacus leniusculus	cuticle	Shewanella	Shewanella oneidensis	99.15	PP535873
PL4-5	Pacifastacus leniusculus	cuticle	Exiguobacterium	Exiguobacterium undae	99.58	PP535874
PL4-6	Pacifastacus leniusculus	cuticle	Enterobacteriaceae/Pantoea	Enterobacteriaceae bacterium/Pantoea agglomerans	99.29	PP535875
PL4-7	Pacifastacus leniusculus	cuticle	Planomicrobium	Planomicrobium koreense	98.79	PP535876
PL5-1	Pacifastacus leniusculus	cuticle	Flavobacterium	Flavobacterium collinsii/plurextorum	98.77	PP535877
PL5-2	Pacifastacus leniusculus	cuticle	Pseudomonas	Pseudomonas lurida	99.86	PP535878
PL5-4	Pacifastacus leniusculus	cuticle	Flavobacterium	Flavobacterium hibernum	98.06	PP535879
PL5-5	Pacifastacus leniusculus	cuticle	Exiguobacterium	Exiguobacterium undae	99.79	PP535880
PL5-6	Pacifastacus leniusculus	cuticle	Chryseobacterium	Chryseobacterium scophthalmum	99.71	PP535881
PL6-3	Pacifastacus leniusculus	cuticle	Pseudomonas	Pseudomonas marincola	99.57	PP535882
PL6-4	Pacifastacus leniusculus	cuticle	Flavobacterium	Flavobacterium hydrocarbonoxydans	98.97	PP535883
PL6-5	Pacifastacus leniusculus	cuticle	Pseudomonas	Pseudomonas graminis	99.93	PP535884
PL7-2	Pacifastacus leniusculus	cuticle	Oxalobacteraceae/Duganella	Oxalobacteraceae bacterium/Duganella zoogloeoides	98.55	PP535885
PL8-1	Pacifastacus leniusculus	cuticle	Psychrobacillus	Psychrobacillus psychrodurans	100	PP535886
PL8-4	Pacifastacus leniusculus	cuticle	Flavobacterium	Flavobacterium hydrocarbonoxydans	99.17	PP535887
PL10-1	Pacifastacus leniusculus	cuticle	Exiguobacterium	Exiguobacterium undae	99.79	PP535856
PL10-2	Pacifastacus leniusculus	cuticle	Aeromonas	Aeromonas salmonicida/bestiarum/piscicola	100	PP535857
PL10-3	Pacifastacus leniusculus	cuticle	Pseudomonas	Pseudomonas baltica	99.86	PP535858
R1-1	Salmo trutta	skin	Pseudomonas	Pseudomonas azotoformans	99.85	PP535913
R1-2	Salmo trutta	skin	Pseudomonas	Pseudomonas coleopterorum	99.71	PP535914
R1-4	Salmo trutta	skin	Aeromonas	Aeromonas salmonicida/piscium/bestiarum/piscicola	99.23	PP535915
R1-5	Salmo trutta	skin	Microbacterium	Microbacterium foliorum	99.49	PP535916
R1-6	Salmo trutta	skin	Arthrobacter	Arthrobacter bussei	99.85	PP535748
R1-7	Salmo trutta	skin	Deinococcus	Deinococcus seoulensis/caeni	98.76	PP535917
R1-8	Salmo trutta	skin	Paracoccus	Paracoccus marcusii	100	PP535747
R1-9	Salmo trutta	skin	Massilia	Massilia aurea	99.57	PP535918
R1-10	Salmo trutta	skin	Microbacterium	Microbacterium phyllosphaerae	100	PP535919
R2-1	Salmo trutta	skin	Psychrobacter	Psychrobacter arenosus	99.78	PP535920
R2-2	Salmo trutta	skin	Pseudomonas	Pseudomonas coleopterorum	99.56	PP535746
R2-3	Salmo trutta	skin	Chryseobacterium	Chryseobacterium balustinum	99.23	PP535921
R2-4	Salmo trutta	skin	Arthrobacter	Arthrobacter stackebrandtii	98.47	PP535745
R2-5	Salmo trutta	skin	Agrococcus	Agrococcus versicolor	99.71	PP535744
R2-7	Salmo trutta	skin	Massilia	Massilia aurea	99.85	PP535922
R2-8	Salmo trutta	skin	Paracoccus	Paracoccus marcusii	100	PP535923
R2-9	Salmo trutta	skin	Chryseobacterium	Chryseobacterium aquaeductus	98.42	PP535924
R2-10	Salmo trutta	skin	Acinetobacter	Acinetobacter johnsonii	98.36	PP535925
R3-1	Salmo trutta	skin	Paracoccus	Paracoccus marcusii	99.92	PP535926
R3-2	Salmo trutta	skin	Paracoccus	Paracoccus hibiscisoli/marcusii	99.77	PP535927
R3-3	Salmo trutta	skin	Massilia	Massilia aurea	99.64	PP535928
R3-5	Salmo trutta	skin	Pseudoclavibacter	Pseudoclavibacter terrae	99.62	PP535743
R3-6	Salmo trutta	skin	Arthrobacter	Arthrobacter stackebrandtii	98.49	PP535742
R3-7	Salmo trutta	skin	Psychrobacter	Psychrobacter arcticus	99.64	PP535741
R3-8	Salmo trutta	skin	Arthrobacter	Arthrobacter busei	99.71	PP535929
R3-9	Salmo trutta	skin	Massilia	Massilia aurea	99.5	PP535930
R3-10	Salmo trutta	skin	Arthrobacter	Arthrobacter psychrochitiniphilus	98.47	PP535740
R4-1	Salmo trutta	skin	Psychrobacter	Psychrobacter alimentarius	99.86	PP535931
R4-2	Salmo trutta	skin	Pseudoclavibacter	Pseudoclavibacter terrae	99.92	PP535739
R4-3	Salmo trutta	skin	Rhodococcus	Rhodococcus corynebacterioides	99.55	PP535738
R4-4	Salmo trutta	skin	Kaistella	Kaistella palustris	97.11	PP535932
R4-5	Salmo trutta	skin	Microbacterium	Microbacterium phyllosphaerae	99.93	PP535933
R4-7	Salmo trutta	skin	Paracoccus	Paracoccus marcusii	100	PP535934
R4-8	Salmo trutta	skin	Microbacterium	Microbacterium oxydans	99.78	PP535737
R4-9	Salmo trutta	skin	Paracoccus	Paracoccus marcusii	99.92	PP535935
R4-10	Salmo trutta	skin	Pedobacter	Pedobacter quisquiliarum	99.93	PP535936
R5-1	Salmo trutta	skin	Chryseobacterium	Chryseobacterium aquaeductus	98.98	PP535937
R5-3	Salmo trutta	skin	Clavibacter	Clavibacter michiganensis	99.63	PP535736
R5-4	Salmo trutta	skin	Sphingomonas	Sphingomonas aerolata	99.11	PP535938
R5-5	Salmo trutta	skin	Paracoccus	Paracoccus marcusii	99.92	PP535939
R5-6	Salmo trutta	skin	Psychrobacter	Psychrobacter arenosus	99.71	PP535940
R5-7	Salmo trutta	skin	Kaistella	Kaistella haifensis	97.04	PP535941
R5-8	Salmo trutta	skin	Melaminivora	Melaminivora alkalimesophila	99.13	PP535942
R5-9	Salmo trutta	skin	Chryseobacterium	Chryseobacterium soli	97.45	PP535943
R5-10	Salmo trutta	skin	Paracoccus	Paracoccus hibiscisoli/marcusii	99.77	PP535944
R6-1	Salmo trutta	skin	Arthrobacter	Arthrobacter bussei	99.79	PP535945
R6-2	Salmo trutta	skin	Rhodococus	Rhodococcus fascians	99.47	PP535735
R6-3	Salmo trutta	skin	Psychrobacter	Psychrobacter glacincola/adeliensis	99.28	PP535946
R6-4	Salmo trutta	skin	Paracoccus	Paracoccus marcusii	100	PP535947
R6-6	Salmo trutta	skin	Kaistella	Kaistella jeonii	97.14	PP535948
R6-7	Salmo trutta	skin	Kaistella	Kaistella haifensis	96.79	PP535949
R6-8	Salmo trutta	skin	Rhodococcus	Rhodococcus corynebacterioides	99.55	PP535734
R6-10	Salmo trutta	skin	Massilia	Massila aurea	99.78	PP535950
R7-1	Salmo trutta	skin	Microbacterium	Microbacterium oxydans	99.85	PP535951
R7-2	Salmo trutta	skin	Paracoccus	Paracoccus hibiscisoli/marcusii	99.69	PP535733
R7-3	Salmo trutta	skin	Massilia	Massilia aurea	99.57	PP535952
R7-6	Salmo trutta	skin	Massilia	Massila aurea	99.57	PP535953
R7-7	Salmo trutta	skin	Rhodococcus	Rhodococcus corynebacterioides	99.55	PP535707
R7-8	Salmo trutta	skin	Microbacterium	Microbacterium oxydans	99.71	PP535954
R7-9	Salmo trutta	skin	Paracoccus	Paracoccus marcusii	100	PP535955
R7-10	Salmo trutta	skin	Arthrobacter	Arthrobacter psychrochitiniphilus	98.39	PP535732
R8-1	Salmo trutta	skin	Acinetobacter	Acinetobacter albensis	98.48	PP535731
R8-2	Salmo trutta	skin	Paracoccus	Paracoccus hibiscisoli/marcusii	99.77	PP535956
R8-3	Salmo trutta	skin	Massilia	Massilia aurea	99.57	PP535957
R8-4	Salmo trutta	skin	Microbacterium	Microbacterium oxydans	99.71	PP535730
R8-6	Salmo trutta	skin	Paracoccus	Paracoccus marcusi	99.67	PP535958
R8-7	Salmo trutta	skin	Massilia	Massilia aurea	99.64	PP535729
R8-8	Salmo trutta	skin	Microbacterium	Microbacterium oxydans	99.71	PP535959
R9-1	Salmo trutta	skin	Microbacterium	Microbacterium oxydans	99.48	PP535960
R9-2	Salmo trutta	skin	Pseudomonas	Pseudomonas rhizosphaerae	99.78	PP535961
R9-4	Salmo trutta	skin	Paracoccus	Paracoccus hibiscisoli/marcusii	99.68	PP535962
R9-5	Salmo trutta	skin	Epilithonimonas	Epilithonimonas psychrotolerans	99.89	PP535963
R9-6	Salmo trutta	skin	Microbacterium	Microbacterium oxydans	99.14	PP535728
R9-7	Salmo trutta	skin	Rhodococcus	Rhodococcus corynebacterioides	99.63	PP535727
R9-8	Salmo trutta	skin	Dietzia	Dietzia maris/kunjamensis	99.33	PP535726
R9-9	Salmo trutta	skin	Massilia	Massilia aurea	99.4	PP535964
R9-10	Salmo trutta	skin	Microbacterium	Microbacterium foliorum	99.41	PP535965
R10-1	Salmo trutta	skin	Microbacterium	Microbacterium phyllosphaerae	100	PP535966
R10-2	Salmo trutta	skin	Massilia	Massilia aurea	99.71	PP535967
R10-3	Salmo trutta	skin	Arthrobacter	Arthrobacter bussei	100	PP535968
R10-4	Salmo trutta	skin	Microbacterium	Microbacterium phyllosphaerae	99.78	PP535969
R10-5	Salmo trutta	skin	Paracoccus	Paracoccus marcusii	99.85	PP535725
R10-6	Salmo trutta	skin	Arthrobacter	Arthrobacter psychrolactophilus	98.67	PP535970
R10-7	Salmo trutta	skin	Paracoccus	Paracoccus marcusii	100	PP535971
R10-8	Salmo trutta	skin	Rothia	Rothia endophytica	99.78	PP535972
R10-10	Salmo trutta	skin	Pseudoclavibacter	Pseudoclavibacter terrae	99.93	PP535724
R11-2	Oncorhynchus mykiss	skin	Pseudoclavibacter	Pseudoclavibacter terrae	99.93	PP535973
R11-3	Oncorhynchus mykiss	skin	Paracoccus	Paracoccus marcusii	99.92	PP535974
R11-5	Oncorhynchus mykiss	skin	Microbacterium	Microbacterium phyllosphaerae	99.86	PP535975
R11-6	Oncorhynchus mykiss	skin	Paracoccus	Paracoccus marcusii	99.84	PP535976
R11-8	Oncorhynchus mykiss	skin	Arthrobacter	Arthrobacter bussei	99.78	PP535977
R11-9	Oncorhynchus mykiss	skin	Psychrobacter	Psychrobacter arenosus	99.72	PP535978
R12-1	Oncorhynchus mykiss	skin	Paracoccus	Paracoccus marcusii	100	PP535979
R12-2	Oncorhynchus mykiss	skin	Paracoccus	Paracoccus marcusii	99.85	PP535980
R12-4	Oncorhynchus mykiss	skin	Pseudoclavibacter	Pseudoclavibacter terrae	99.85	PP535723
R12-5	Oncorhynchus mykiss	skin	Massilia	Massilia aurea	99.63	PP535981
R12-6	Oncorhynchus mykiss	skin	Psychrobacter	Psychrobacter arenosus	99.79	PP535982
R12-8	Oncorhynchus mykiss	skin	Arthrobacter	Arthrobacter bussei	99.93	PP535708
R12-10	Oncorhynchus mykiss	skin	Arthrobacter	Acinetobacter albensis	99.45	PP535983
R13-1	Oncorhynchus mykiss	skin	Microbacterium	Microbacterium phyllosphaerae	99.93	PP535984
R13-2	Oncorhynchus mykiss	skin	Paracoccus	Paracoccus hibiscisoli/marcusii	99.69	PP535722
R13-3	Oncorhynchus mykiss	skin	Paracoccus	Paracoccus hibiscisoli/marcusii	99.76	PP535985
R13-4	Oncorhynchus mykiss	skin	Massilia	Massilia aurea	95.57	PP535986
R13-6	Oncorhynchus mykiss	skin	Epilithonimonas	Epilithonimonas psychrotolerans	99.05	PP535987
R13-7	Oncorhynchus mykiss	skin	Acinetobacter	Acinetobacter albensis	99.71	PP535721
R13-8	Oncorhynchus mykiss	skin	Kocuria	Kocuria tytonis	100	PP535720
R13-9	Oncorhynchus mykiss	skin	Leucobacter	Leucobacter alluvii	99.71	PP535988
R13-10	Oncorhynchus mykiss	skin	Brachybacterium	Brachybacterium tyrofermentans	99.06	PP535989
R14-1	Oncorhynchus mykiss	skin	Aeromonas	Aeromonas sorbia	99.86	PP535990
R14-2	Oncorhynchus mykiss	skin	Hafnia/Obesumbacterium	Obesumbacterium proteus	99.36	PP535991
R14-3	Oncorhynchus mykiss	skin	Psychrobacter	Psychrobacter arenosus	99.72	PP535992
R14-4	Oncorhynchus mykiss	skin	Kaistella	Kaistella haifensis	1988-09-01	PP535993
R14-7	Oncorhynchus mykiss	skin	Labedella	Labedella endophytica	99.63	PP535719
R15-1	Oncorhynchus mykiss	skin	Kocuria	Kocuria tytonis	99.93	PP535994
R15-3	Oncorhynchus mykiss	skin	Paracoccus	Paracoccus marcusii	99.69	PP535995
R15-5	Oncorhynchus mykiss	skin	Curtobacterium	Curtobacterium oceanosedimentum	99.42	PP535996
R15-6	Oncorhynchus mykiss	skin	Aeromonas	Aeromonas sobria	99.93	PP535997
R15-7	Oncorhynchus mykiss	skin	Aeromonas	Aeromonas sobria	100	PP535998
R15-9	Oncorhynchus mykiss	skin	Massilia	Massilia aurea	99.64	PP535999
R16-1	Oncorhynchus mykiss	skin	Buttiauxella	Buttiauxella agrestis	98.98	PP535718
R16-4	Oncorhynchus mykiss	skin	Sphingomonas	Sphingomonas aerolata	99.04	PP536000
R16-5	Oncorhynchus mykiss	skin	Kaistella	Kaistella jeonii	97.09	PP536001
R16-7	Oncorhynchus mykiss	skin	Kaistella	Kaistella palustris	97.28	PP536002
R16-8	Oncorhynchus mykiss	skin	Arthrobacter	Arthrobacter psychrolactophilus	98.66	PP536003
R16-9	Oncorhynchus mykiss	skin	Arthrobacter	Arthrobacter bussei	100	PP536004
R17-1	Oncorhynchus mykiss	skin	Psychrobacter	Psychrobacter pulmonis	99.78	PP535717
R17-2	Oncorhynchus mykiss	skin	Chryseobacterium	Chryseobacterium aquaticum	98.29	PP536005
R17-3	Oncorhynchus mykiss	skin	Microbacterium	Microbacterium oxydans	99.14	PP535716
R17-5	Oncorhynchus mykiss	skin	Epilithonimonas	Epilithonimonas psychrotolerans	98.95	PP536006
R17-6	Oncorhynchus mykiss	skin	Hafnia	Hafnia alvei	99.86	PP535715
R17-7	Oncorhynchus mykiss	skin	Paracoccus	Paracoccus marcusii	99.54	PP535714
R17-8	Oncorhynchus mykiss	skin	Microbacterium	Microbacterium phyllosphaerae	99.93	PP536007
R17-9	Oncorhynchus mykiss	skin	Chryseobacterium	Chryseobacterium aquaticum	98.37	PP536008
R18-1	Oncorhynchus mykiss	skin	Acinetobacter	Acinetobacter tjernbergiae	99.22	PP536009
R18-2	Oncorhynchus mykiss	skin	Paracoccus	Paracoccus marcusii	99.84	PP536010
R18-3	Oncorhynchus mykiss	skin	Paracoccus	Paracoccus hibiscisoli/marcusii	99.69	PP536011
R18-4	Oncorhynchus mykiss	skin	Curtobacterium	Curtobacterium oceanosedimentum	99.49	PP536012
R18-5	Oncorhynchus mykiss	skin	Microbacterium	Microbacterium foliorum	100	PP536013
R18-6	Oncorhynchus mykiss	skin	Microbacterium	Microbacterium phyllosphaerae	99.35	PP536014
R18-7	Oncorhynchus mykiss	skin	Psychrobacter	Psychrobacter arcticus/okhotskensis	99.64	PP535713
R18-8	Oncorhynchus mykiss	skin	Epilithonimonas	Epilithonimonas ginsengisoli	98.45	PP536015
R18-9	Oncorhynchus mykiss	skin	Epilithonimonas	Epilithonimonas psychrotolerans	98.95	PP536016
R18-10	Oncorhynchus mykiss	skin	Epilithonimonas	Epilithonimonas psychrotolerans	98.9	PP536017
R18-11	Oncorhynchus mykiss	skin	Paracoccus	Paracoccus marcusii	99.92	PP535712
R19-1	Oncorhynchus mykiss	skin	Chryseobacterium	Chryseobacterium soli	97.39	PP536018
R19-3	Oncorhynchus mykiss	skin	Chryseobacterium	Chryseobacterium soli	97.39	PP536019
R19-5	Oncorhynchus mykiss	skin	Paracoccus	Paracoccus marcusii/hibiscisoli	99.67	PP536020
R19-6	Oncorhynchus mykiss	skin	Bacillus	Bacillus proteolyticus/cereus/wiedmannii	99.86	PP536021
R19-7	Oncorhynchus mykiss	skin	Acinetobacter	Acinetobactr albensis	98.28	PP535706
R19-8	Oncorhynchus mykiss	skin	Flavobacterium	Flavobacterium branchiarum	98.63	PP536022
R19-10	Oncorhynchus mykiss	skin	Kluyvera	Kluyvera intermedia	99.08	PP536023
R20-1	Oncorhynchus mykiss	skin	Rhodococcus	Rhodococcus corynebacterioides	99.63	PP535711
R20-2	Oncorhynchus mykiss	skin	Kocuria	Kocuria tytonis	99.78	PP535710
R20-3	Oncorhynchus mykiss	skin	Chryseobacterium	Chryseobacterium aquaticum	98.29	PP536024
R20-4	Oncorhynchus mykiss	skin	Macrococcus	Macrococcus goetzii/epidermidis	100	PP536025
R20-7	Oncorhynchus mykiss	skin	Psychrobacter	Psychrobacter alimentarius	99.79	PP536026
R20-8	Oncorhynchus mykiss	skin	Rothia	Rothia endophytica	99.78	PP536027
R20-9	Oncorhynchus mykiss	skin	Psychrobacter	Psychrobacter aquaticus/aquimaris	99.148	PP536028
R20-10	Oncorhynchus mykiss	skin	Chryseobacterium	Chryseobacterium aquaticum	98.35	PP536029
R20-11	Oncorhynchus mykiss	skin	Macrococcus	Macrococcus goetzii/epidermidis	100	PP536030
R20-12	Oncorhynchus mykiss	skin	Microbacterium	Microbacterium foliorum	99.63	PP536031
R21-1	Oncorhynchus mykiss	skin	Rothia	Rothia endophytica	99.78	PP536032
R21-10	Oncorhynchus mykiss	skin	Paracoccus	Paracoccus marcusii	100	PP536033
R21-2	Oncorhynchus mykiss	skin	Flavobacterium	Flavobacterium branchiarum	98.63	PP536034
R21-5	Oncorhynchus mykiss	skin	Microbacterium	Microbacterium paraoxydans	99.78	PP535709
R21-6	Oncorhynchus mykiss	skin	Rhodococcus	Rhodococcus corynebacterioides	99.63	PP536035
R21-7	Oncorhynchus mykiss	skin	Kaistella	Kaistella palustris	97.26	PP536036
R21-8	Oncorhynchus mykiss	skin	Psychrobacter	Psychrobacter arcticus	99.71	PP536037
