## Supplementary material for "Variation of anti-oomycete activity in *Pseudomonas* spp.: phenotypic characterization and comparative genomics": Additional file 4.xlsx

### Sheet: Table S2
Table S2. List of all Pseudomonas isolates used in this study, including their inhibition zones against A. astaci and S. parasitica
			A. astaci	S. parasitica
Group	Isolate code	Host	Inhibition zone (mm)	Inhibition zone (mm)
P. fluorescens	P19	Oncorhynchus mykiss	25.4983	2.47
	AT20-1	Austropotamobius torrentium	21.83	9.88667
	AT20-2	Austropotamobius torrentium	21.12	10.91
	PL2-2	Pacifastacus leniusculus	20.3	14.11
	P22	Oncorhynchus mykiss	17.8533	0.95
	AP1-1	Austropotamobius fulcisianus	15.96	0.643333
	P14	Oncorhynchus mykiss	14.4033	4.47333
	R1-1	Salmo trutta	13.72	0
	AT14-1	Austropotamobius torrentium	13.37	2.26333
	AT11-7	Austropotamobius torrentium	13.28	0
	P18	Oncorhynchus mykiss	12.475	0
	AP2-3	Austropotamobius fulcisianus	10.88	4.78
	AL7-2	Astacus leptodactylus	10.84	2.30667
	AL5-1	Astacus leptodactylus	10.78	2.63333
	P7	Oreochromis niloticus	9.76333	4.46667
	PL5-2	Pacifastacus leniusculus	9.6	0.57
	AP3-2	Austropotamobius fulcisianus	8.03	3.77
	P2	Salmo trutta	6.98667	0
	AL1-1	Astacus leptodactylus	5.96	4.46333
	P10	Salmo marmoratus	4.11	0
	P17	Cyprinus rubrofuscus var.	3.67667	0.573333
	P6	Salmo marmoratus	3.13333	1.48333
	P12	Carasius auratus	3.12667	0
	P15	Oncorhynchus mykiss	2.65	0
	AP4-4	Austropotamobius fulcisianus	2.4	1.83333
	PL1-4	Pacifastacus leniusculus	0	0
P. putida	P23	Oncorhynchus mykiss	24.8683	0
	P5	aquarium water	13.74	1.38333
	P20	Cyprinus carpio	10.6267	1.17
	P13	Carasius auratus	5.81667	5.26333
	AL9-3	Astacus leptodactylus	5.78	0
	AL9-5	Astacus leptodactylus	5.65	1.66
	AL1-4	Astacus leptodactylus	4.61	1.68667
	P24	Oncorhynchus mykiss	4.56667	0
	PL4-3	Pacifastacus leniusculus	4.5	0
	AT18-4	Austropotamobius torrentium	4.35	1.65
	AA8-4	Astacus astacus	4.2	0.606667
	P8	Anguilla sp.	3.98667	2.55333
	PL10-3	Pacifastacus leniusculus	2.91	0
	P25	Cyprinus rubrofuscus var.	2.61333	0.43
	R9-2	Salmo trutta	2.47333	3.38
	P11	Oncorhynchus mykiss	1.81333	0.63
	AP6-2	Austropotamobius fulcisianus	0.309	0
	AL2-1	Astacus leptodactylus	0	0
	AL6-1	Astacus leptodactylus	0	0
	AL9-6	Astacus leptodactylus	0	0
	R1-2	Salmo trutta	0	2.01
	R2-2	Salmo trutta	0	5.18
	P9	Austropotamobius fulcisianus	0	0
	P16	Salmo trutta	0	1.48333
P. syringae	PL3-3	Pacifastacus leniusculus	19.46	8.14667
	AL3-5	Astacus leptodactylus	5.18	0
	PL1-3	Pacifastacus leniusculus	3.51	2.49667
	AL3-3	Astacus leptodactylus	2.68	0
	AT15-3	Austropotamobius torrentium	0	0
	AT16-2	Austropotamobius torrentium	0	0
P. anguilliseptica	P1	Salmo marmoratus	16.8933	0
	P27	Anguilla sp.	8.66857	0.943333
	P4	Oncorhynchus mykiss	0.833333	0
	PL6-3	Pacifastacus leniusculus	0	0
P. lutea	AT14-5	Austropotamobius torrentium	5.67	1.85
	PL6-5	Pacifastacus leniusculus	3.42	0.1
	AT11-5	Austropotamobius torrentium	0.361	3.06667
P. straminea	AL10-2	Astacus leptodactylus	5.44	0
	AL2-4	Astacus leptodactylus	0	0
ND	P3	Cyprinus rubrofuscus var.	0.401667	0
