## Supplementary material for "Variation of anti-oomycete activity in *Pseudomonas* spp.: phenotypic characterization and comparative genomics": Additional file 5.xlsx

### Sheet: co-culture inhibition
Table S3. Raw measurements and summary statistics for the co-culture inhibition, split-plate, siderophore production and pyoverdine-associated fluorescence assays.
A. astaci
Isolate	Replicate	Inhibition zone (mm)	Mean ± SD	Mycelial radius (mm)	Bacterial radius (mm)
P19	1	27.25	25.48 ± 3.10	10.13	2.3
P19	2	27.28		10.13	2.29
P19	3	21.895		10.1	2.34
P22	1	18.41	17.85 ± 1.51	11.8	6.98
P22	2	19.01		11.8	8.48
P22	3	16.14		11.98	9.61
PL2-2	1	23.57	20.30 ± 2.84	10.18	6.46
PL2-2	2	18.83		10.18	6.2
PL2-2	3	18.49		7.57	6
PL1-4	1	0.00	0	23.4	5.42
PL1-4	2	0.00		21.85	7.87
PL1-4	3	0.00		24.56	6.75
P23	1	27.25	24.87 ± 2.39	4.59	5.9
P23	2	22.455		4.71	5.78
P23	3	24.9		4.59	5.78
P9	1	0.00	0	30.17	5.81
P9	2	0.00		30.76	6.29
P9	3	0.00		28.18	6.73
PL3-3	1	19.08	19.46 ± 0.48	2.9	5.65
PL3-3	2	20.00		4.43	7.15
PL3-3	3	19.30		4.83	8.47
AT16-2	1	0.00	0	22.45	8.55
AT16-2	2	0.00		25.12	5.81
AT16-2	3	0.00		23.8	8.62
S. parasitica
Isolate	Replicate	Inhibition zone (mm)	Mean ± SD	Mycelial radius (mm)	Bacterial radius (mm)
P19	1	2.49	2.51 ± 0.03	33.37	4.48
P19	2	2.50		28.64	5.75
P19	3	2.54		28.55	3.12
P22	1	2.85	0.95 ± 1.65	32.88	5.43
P22	2	0.00		29.11	7.06
P22	3	0.00		29.53	4.89
PL2-2	1	14.13	14.11 ± 0.02	16.1	5.2
PL2-2	2	14.09		16.1	5.16
PL2-2	3	14.11		15.86	5.15
PL1-4	1	0.00	0	32.44	7.16
PL1-4	2	0.00		32.57	6.22
PL1-4	3	0.00		29.61	4.32
P23	1	0.00	0	29.83	5.46
P23	2	0.00		33.58	5.53
P23	3	0.00		31.74	4.64
P9	1	0.00	0	30.34	4.49
P9	2	0.00		29.41	3.77
P9	3	0.00		34.09	3.49
PL3-3	1	9.15	8.15 ± 0.96	25.4	5.93
PL3-3	2	7.23		21.08	7.04
PL3-3	3	8.06		22.34	4.41
AT16-2	1	0.00	0	32.87	6.01
AT16-2	2	0.00		31.39	7.21
AT16-2	3	0.00		27.32	6.43

### Sheet: split-plate assay
A. astaci
Isolate	Assay	Replicate	Inhibition (%)	Mean ± SD
P19	Volatile-only	1	22.55	28.40 ± 8.86
P19	Volatile-only	2	38.60
P19	Volatile-only	3	24.05
P19	Total	1	74.10	76.80 ± 4.40
P19	Total	2	81.88
P19	Total	3	74.42
P22	Volatile-only	1	7.46	9.78 ± 2.03
P22	Volatile-only	2	11.16
P22	Volatile-only	3	10.74
P22	Total	1	46.13	45.48 ± 5.22
P22	Total	2	39.97
P22	Total	3	50.34
PL2-2	Volatile-only	1	29.51	28.06 ± 2.45
PL2-2	Volatile-only	2	29.43
PL2-2	Volatile-only	3	25.23
PL2-2	Total	1	81.68	76.46 ± 4.66
PL2-2	Total	2	72.71
PL2-2	Total	3	75.00
PL1-4	Volatile-only	1	31.10	19.62 ± 17.07
PL1-4	Volatile-only	2	27.75
PL1-4	Volatile-only	3	0.00
PL1-4	Total	1	0.00	11.81 ± 20.46
PL1-4	Total	2	0.00
PL1-4	Total	3	35.44
P23	Volatile-only	1	60.67	58.21 ± 8.82
P23	Volatile-only	2	48.42
P23	Volatile-only	3	65.53
P23	Total	1	85.31	85.83 ± 5.69
P23	Total	2	91.77
P23	Total	3	80.42
P9	Volatile-only	1	1.23	5.00 ± 7.62
P9	Volatile-only	2	13.78
P9	Volatile-only	3	0.00
P9	Total	1	46.01	30.62 ± 26.52
P9	Total	2	0.00
P9	Total	3	45.85
PL3-3	Volatile-only	1	2.16	21.01 ± 22.13
PL3-3	Volatile-only	2	45.37
PL3-3	Volatile-only	3	15.49
PL3-3	Total	1	44.50	44.11 ± 4.01
PL3-3	Total	2	39.93
PL3-3	Total	3	47.91
AT16-2	Volatile-only	1	17.97	5.99 ± 10.38
AT16-2	Volatile-only	2	0.00
AT16-2	Volatile-only	3	0.00
AT16-2	Total	1	17.99	13.93 ± 3.70
AT16-2	Total	2	13.03
AT16-2	Total	3	10.76
S. parasitica
Isolate	Assay	Replicate	Inhibition (%)	Mean ± SD
P19	Volatile-only	1	-1.28	1.48 ± 4.04
P19	Volatile-only	2	6.11
P19	Volatile-only	3	-0.39
P19	Total	1	-5.69	-2.24 ± 4.86
P19	Total	2	-4.34
P19	Total	3	3.32
P22	Volatile-only	1	-1.62	-9.28 ± 6.69
P22	Volatile-only	2	-12.20
P22	Volatile-only	3	-14.01
P22	Total	1	-5.09	-5.02 ± 6.41
P22	Total	2	-11.39
P22	Total	3	1.43
PL2-2	Volatile-only	1	-15.34	-13.49 ± 1.63
PL2-2	Volatile-only	2	-12.24
PL2-2	Volatile-only	3	-12.89
PL2-2	Total	1	0.71	-3.89 ± 6.10
PL2-2	Total	2	-1.58
PL2-2	Total	3	-10.81
PL1-4	Volatile-only	1	4.97	-0.36 ± 8.83
PL1-4	Volatile-only	2	4.50
PL1-4	Volatile-only	3	-10.55
PL1-4	Total	1	9.60	3.46 ± 5.39
PL1-4	Total	2	-0.49
PL1-4	Total	3	1.28
P23	Volatile-only	1	-2.22	1.14 ± 3.23
P23	Volatile-only	2	4.22
P23	Volatile-only	3	1.42
P23	Total	1	6.01	6.75 ± 1.75
P23	Total	2	5.49
P23	Total	3	8.75
P9	Volatile-only	1	0.94	0.79 ± 2.34
P9	Volatile-only	2	3.05
P9	Volatile-only	3	-1.62
P9	Total	1	-2.08	-8.06 ± 5.34
P9	Total	2	-12.32
P9	Total	3	-9.78
PL3-3	Volatile-only	1	-8.95	-10.25 ± 1.14
PL3-3	Volatile-only	2	-11.04
PL3-3	Volatile-only	3	-10.76
PL3-3	Total	1	16.03	4.56 ± 10.51
PL3-3	Total	2	-4.61
PL3-3	Total	3	2.25
AT16-2	Volatile-only	1	-14.40	-11.81 ± 2.24
AT16-2	Volatile-only	2	-10.35
AT16-2	Volatile-only	3	-10.68
AT16-2	Total	1	-8.29	-10.11 ± 5.24
AT16-2	Total	2	-16.02
AT16-2	Total	3	-6.01

### Sheet: siderophore production
Iron-limited conditions (Fe-)
Isolate	Replicate	Siderophore units (%)	Mean ± SD
P19	1	100.00	100.00 ± 0.00
P19	2	100.00
P19	3	100.00
P19	4	100.00
P22	1	10.75	5.89 ± 4.47
P22	2	1.96
P22	3	4.96
PL2-2	1	4.31	8.44 ± 3.63
PL2-2	2	11.55
PL2-2	3	11.43
PL2-2	4	6.47
PL1-4	1	-2.10	1.91 ± 4.32
PL1-4	2	1.35
PL1-4	3	6.49
P23	1	24.06	28.01 ± 21.70
P23	2	51.41
P23	3	8.56
P9	1	100.00	72.17 ± 36.23
P9	2	100.00
P9	3	64.83
P9	4	23.84
PL3-3	1	1.40	0.37 ± 4.48
PL3-3	2	-4.54
PL3-3	3	4.25
AT16-2	1	21.29	37.37 ± 14.71
AT16-2	2	28.94
AT16-2	3	46.46
AT16-2	4	52.77
Iron-supplemented conditions (Fe+)
Isolate	Replicate	Siderophore units (%)	Mean ± SD
P19	1	35.51	24.63 ± 13.47
P19	2	5.68
P19	3	32.80
P19	4	24.52
P22	1	10.71	3.31 ± 3.74
P22	2	4.40
P22	3	2.28
P22	4	-0.30
P22	5	-0.07
P22	6	4.13
P22	7	1.99
PL2-2	1	17.02	13.74 ± 2.31
PL2-2	2	9.83
PL2-2	3	14.33
PL2-2	4	14.18
PL2-2	5	13.63
PL2-2	6	13.42
PL1-4	1	1.49	1.09 ± 0.43
PL1-4	2	1.14
PL1-4	3	0.63
P23	1	13.80	13.74 ± 2.15
P23	2	13.83
P23	3	16.29
P23	4	11.03
P9	1	21.64	22.21 ± 3.31
P9	2	24.26
P9	3	25.16
P9	4	17.78
PL3-3	1	-1.23	0.01 ± 1.75
PL3-3	2	1.25
AT16-2	1	21.25	21.48 ± 2.89
AT16-2	2	24.47
AT16-2	3	18.71

### Sheet: pyoverdine fluorescence
KB
Isolate	Replicate	Pyoverdine-associated fluorescence units (405/460 nm)	Mean ± SD
P19	1	1689997.77	1722190.17 ± 170319.10
P19	2	1570264.56
P19	3	1906308.20
P22	1	122897.28	265164.98 ± 124891.61
P22	2	356739.95
P22	3	315857.72
PL2-2	1	346324.71	350349.42 ± 55050.70
PL2-2	2	297421.52
PL2-2	3	407302.02
PL1-4	1	35959.17	11684.98 ± 23770.23
PL1-4	2	-11547.00
PL1-4	3	10642.79
P23	1	-20327.73	-29290.31 ± 7771.64
P23	2	-33381.17
P23	3	-34162.02
P9	1	1145473.43	1126759.36 ± 76256.56
P9	2	1042887.90
P9	3	1191916.76
PL3-3	1	-62125.58	-79800.62 ± 17946.80
PL3-3	2	-98007.36
PL3-3	3	-79268.91
AT16-2	1	247245.34	90205.77 ± 143191.42
AT16-2	2	56493.50
AT16-2	3	-33121.52
PG1
Isolate	Replicate	Pyoverdine-associated fluorescence units (405/460 nm)	Mean ± SD
P19	1	62110.53	31100.71 ± 26855.78
P19	2	15433.84
P19	3	15757.75
P22	1	-12988.72	-10673.02 ± 2970.02
P22	2	-11705.87
P22	3	-7324.46
PL2-2	1	165216.87	136768.92 ± 31072.49
PL2-2	2	141479.98
PL2-2	3	103609.92
PL1-4	1	10501.41	18113.37 ± 7801.02
PL1-4	2	17748.10
PL1-4	3	26090.62
P23	1	-13545.89	-10985.28 ± 3673.60
P23	2	-12633.77
P23	3	-6776.18
P9	1	16355.01	7257.45 ± 8314.63
P9	2	51.81
P9	3	5365.52
PL3-3	1	-11786.29	-8116.33 ± 4121.33
PL3-3	2	-8905.09
PL3-3	3	-3657.63
AT16-2	1	235.99	−4153.71 ± 3801.59
AT16-2	2	-6347.03
AT16-2	3	-6350.10
