## Supplementary material for "Variation of anti-oomycete activity in *Pseudomonas* spp.: phenotypic characterization and comparative genomics": Additional file 6.xlsx

### Sheet: Table S4
Table S4. Biosynthetic gene clusters (BGCs) predicted using antiSMASH across analysed Pseudomonas isolates, including associated mobile genetic elements
Region: genomic region identified by antiSMASH containing one or more predicted BGCs; From/To = region boundaries (nucleotide positions within the contig).
Phylogenetic group	Strain	Region	Cluster type	From	To	Similarity confidence	Most similar known cluster	Mobile genetic elements genes upstream/downstream of BGC
P. fluorescens	P19	Region 1	polyyne	275751	303083	High	protegencin
		Region 2	arylpolyene	479157	522774	Low	APE Vf
		Region 3	T1PKS	1089810	1136148	High	alginate
		Region 4	RiPP-like	1436389	1447282
		Region 5	RiPP-like	1475883	1487829
		Region 6	CDPS	1527311	1548060
		Region 7	phosphonate,NRPS	2312728	2391687	High	orfamide A/orfamide C
		Region 8	NRPS	2717345	2761376			Mobile element protein (MNECND_12755; downstream)
		Region 9	hydrogen-cyanide	2863565	2876534	High	hydrogen cyanide
		Region 10	other	3155264	3196349	High	pyrrolnitrin
		Region 11	transAT-PKS,NRPS-like	3307249	3426171	High	rhizoxin A
		Region 12	RiPP-like	3728532	3739446	High	3-thiaglutamate
		Region 13	RiPP-like	3752136	3764394	Low	pyoluteorin
		Region 14	NRP-metallophore,NRPS	4021110	4072244	High	enantio-pyochelin	Transposase (MNECND_17940; upstream)
		Region 15	betalactone	4463605	4486829
		Region 16	NRP-metallophore,NRPS,ranthipeptide	4607906	4711359	Low	Pf-5 pyoverdine
		Region 17	NRPS	4752765	4805781	Low	Pf-5 pyoverdine
		Region 18	NAGGN	4929567	4944244
		Region 19	NRPS-like,NRPS	5230945	5281980
		Region 20	terpene-precursor	6018339	6039226
		Region 21	redox-cofactor	6176670	6198835
		Region 22	T3PKS	6469947	6510996	High	2,4-diacetylphloroglucinol
		Region 23	RiPP-like	6794924	6805769
	P22	Region 1.1	NRPS	462703	505807
		Region 1.2	hserlactone	656881	677459
		Region 1.3	NRPS	1020482	1070417
		Region 1.4	NRP-metallophore,NRPS,NRPS-like	1230628	1279742	High	pseudomonine
		Region 2.1	RiPP-like	89118	101358
		Region 2.2	NRP-metallophore,NRPS,hydrogen-cyanide	323112	398344
		Region 2.3	betalactone	536217	559392
		Region 2.4	NAGGN	1114621	1129462
		Region 2.5	NRPS	1164920	1217816
		Region 2.6	NI-siderophore	1302501	1332426
		Region 2.7	phosphonate	2161485	2186248
		Region 2.8	terpene-precursor	2427708	2448595
		Region 2.9	redox-cofactor	2589690	2611837
		Region 2.10	RiPP-like	3121152	3131997
		Region 2.11	NRPS-like	3322042	3365419	Low	ambactin
		Region 2.12	arylpolyene	3679059	3722634	Low	APE Vf
		Region 2.13	RiPP-like	4816033	4826911			IS4 family transposase (PADKNH_27885; upstream)
	PL2-2	Region 1	NRPS-like	114064	157498
		Region 2	arylpolyene	504588	548208	Low	APE Vf
		Region 3	RiPP-like	1444071	1454964
		Region 4	RiPP-like	2451728	2463929
		Region 5	hydrogen-cyanide	2641273	2654245	High	hydrogen cyanide
		Region 6	hserlactone	2700086	2720745
		Region 7	RiPP-like	2874571	2885467
		Region 8	NRPS	3418830	3464352
		Region 9	NI-siderophore	3540781	3577738	Low	schizokinen
		Region 10	NRPS	3978057	4049460
		Region 11	butyrolactone	4093079	4103885
		Region 12	betalactone	4439825	4463077
		Region 13	NRP-metallophore,NRPS,ranthipeptide	4657632	4759605	Low	Pf-5 pyoverdine
		Region 14	NRPS	4850003	4901210	Low	Pf-5 pyoverdine
		Region 15	NAGGN	5046852	5061524
		Region 16	hserlactone,phenazine	5808614	5831420	Low	endophenazine A/endophenazine B
		Region 17	terpene-precursor	6142319	6163206
		Region 18	redox-cofactor	6294111	6316279
P. sp.	PL1-4	Region 1.1	NRPS-like	127430	170888	Low	ambactin
		Region 1.2	RRE-containing	504751	525053
		Region 1.3	terpene-precursor,RiPP-like	658417	679304
		Region 1.4	NRP-metallophore,NRPS	777992	883004
		Region 1.5	betalactone	1653091	1684052
		Region 1.6	RiPP-like	2543314	2555518
		Region 1.7	CDPS	2866127	2886861
		Region 1.8	hydrogen-cyanide	3525453	3538240
		Region 1.9	terpene	3762854	3789942	High	carotenoid
		Region 1.10	NAGGN	4551150	4565811
		Region 1.11	arylpolyene	5774843	5818438	Low	APE Vf
P. syringae	P23	Region 1	NRPS-like	108101	151559	Low	ambactin
		Region 2	arylpolyene	296723	340336	Low	APE Vf
		Region 3	isocyanide	910216	951976	Low	toxoflavin
		Region 4	T3PKS	1690764	1731951			IS3 family transposase (OFJFCM_08145; downstream)
		Region 5	NRP-metallophore,NRPS	1780826	1844205
		Region 6	azole-containing-RiPP	2375783	2406358
		Region 7	NRP-metallophore,NRPS	2675303	2729057	High	pyochelin
		Region 8	betalactone	2942693	2971926
		Region 9	PpyS-KS	3561244	3582293
		Region 10	NRP-metallophore,NRPS	3885339	3971300	Low	Pf-5 pyoverdine
		Region 11	NAGGN	4475101	4489836
		Region 12	terpene-precursor	5320102	5340989
		Region 13	redox-cofactor	5484555	5506714
		Region 14	hydrogen-cyanide	5996759	6009724	High	hydrogen cyanide
	P9	Region 1.1	hydrogen-cyanide	15316	28274	High	hydrogen cyanide
		Region 1.2	NRPS-like	140137	172713	Low	ambactin
		Region 2.1	T3PKS	1911055	1952242
		Region 2.2	NRP-metallophore,NRPS	1990812	2054084
		Region 2.3	RiPP-like	2320625	2334930	Low	pseudopyronine A/pseudopyronine B
		Region 2.4	NRP-metallophore,NRPS	2714038	2842128
		Region 2.5	ranthipeptide	2859374	2880804
		Region 2.6	NRP-metallophore,NRPS	3131962	3180811	High	pseudomonine
		Region 2.7	NRPS	3532025	3578369	Low	MA026
		Region 2.8	RiPP-like	3810192	3821025
		Region 2.9	PpyS-KS	3908635	3929684	Low	pseudopyronine A/pseudopyronine B
		Region 2.10	NAGGN	4505367	4520175
		Region 2.11	isocyanide	5074519	5116279
		Region 2.12	terpene-precursor	5469447	5490334
		Region 2.13	redox-cofactor	5634735	5656882
P. putida	PL3-3	Region 1	hydrogen-cyanide	159495	172360
		Region 2	ectoine	349825	360211			IS3 family ISPsy9 transposase ORF A (LHGGHM_01615; upstream); IS3 family transposase ORF B (LHGGHM_01610; upstream)
		Region 3	arylpolyene	445609	489208	Low	aryl polyenes
		Region 4	terpene-precursor	702962	723849			IS3 family transposase (LHGGHM_03020; upstream)
		Region 5	hserlactone	1784488	1805168
		Region 6	NRPS,T1PKS	1866365	1923010	High	syringolin A
		Region 7	NRPS	2006398	2068751	Low	chitinimide B/chitinimide F/chitinimide D/chitinimide A/chitinimide C/chitinimide E/chitinimide G
		Region 8	hserlactone,NRP-metallophore,NRPS	2171092	2288327	Low	Pf-5 pyoverdine
		Region 9	hydrogen-cyanide	2678739	2691598
		Region 10	NRPS,NI-siderophore	2973022	3193763	High	syringomycin
		Region 11	NRPS	4499624	4559627
		Region 12	NAGGN	4567601	4582401
		Region 13	transAT-PKS	5233223	5300120	High	secimide
		Region 14	redox-cofactor	5667293	5689491
		Region 15	NRPS-like	6066550	6109996
	AT16-2	Region 1	hydrogen-cyanide	146652	159517
		Region 2	arylpolyene	424485	468084	Low	APE Vf
		Region 3	terpene-precursor	666951	687838
		Region 4	NRPS	1801166	1863531	Low	chitinimide B/chitinimide F/chitinimide D/chitinimide A/chitinimide C/chitinimide E/chitinimide G
		Region 5	NRP-metallophore,NRPS	1973091	2076443	Low	Pf-5 pyoverdine
		Region 6	hydrogen-cyanide	2477646	2490505
		Region 7	NRPS,NI-siderophore	2773331	3005222	High	syringomycin
		Region 8	NAGGN	4172753	4187554
		Region 9	NAPAA,redox-cofactor	5117815	5159831
		Region 10	NRPS-like	5506305	5549751
