## Supplementary material for "Variation of anti-oomycete activity in *Pseudomonas* spp.: phenotypic characterization and comparative genomics": Additional file 7.xlsx

### Sheet: Table S5
Table S5. Distribution of biosynthetic gene cluster families (GCFs) identified by BiG-SCAPE across analysed Pseudomonas isolates, including BGC category and class, genomic region and singleton status
Clusters marked with an asterisk indicate the presence of one (*) or two (**) mobile genetic elements in the vicinity of the BGC.
Phylogenetic group	Strain	GCF	BGC category	BGC class	Genomic region	Singleton
P. fluorescens	P19	FAM_00025	NRPS	CDPS	6	YES
		FAM_00030	RiPP	RiPP-like	5	YES
		FAM_00040	RiPP	RiPP-like	23	YES
		FAM_00048	terpene	terpene-precursor	20	YES
		FAM_00049	NRPS	NRP-metallophore.NRPS	14	YES *
		FAM_00054	other	polyyne	1	YES
		FAM_00064	NRPS	NRPS.NRPS-like	19	YES
		FAM_00067	other	other	10	YES
		FAM_00069	NRPS.other	NRPS.phosphonate	7	YES
		FAM_00072	PKS	T3PKS	22	YES
		FAM_00073	NRPS.RiPP	NRP-metallophore.NRPS.ranthipeptide	16	YES
		FAM_00078	NRPS	NRPS	8	YES *
		FAM_00081	NRPS.PKS	NRPS-like.transAT-PKS	11	YES
		FAM_00082	PKS	T1PKS	3	YES
		FAM_00083	RiPP	RiPP-like	12	YES
		FAM_00095	RiPP	RiPP-like	13	YES
		FAM_00002	PKS	arylpolyene	2	NO
		FAM_00001	RiPP	redox-cofactor	21	NO
		FAM_00004	other	betalactone	15	NO
		FAM_00016	RiPP	RiPP-like	4	NO
		FAM_00003	other	NAGGN	18	NO
		FAM_00005	other	hydrogen-cyanide	9	NO
		FAM_00014	NRPS	NRPS	17	NO
	P22	FAM_00037	other	hserlactone	1.2	YES
		FAM_00038	other	phosphonate	2.7	YES
		FAM_00042	terpene	terpene-precursor	2.8	YES
		FAM_00050	NRPS	NRPS-like	2.11	YES
		FAM_00057	RiPP	RiPP-like	2.1	YES
		FAM_00060	other	NAGGN	2.4	YES
		FAM_00062	NRPS	NRP-metallophore.NRPS.NRPS-like	1.4	YES
		FAM_00066	RiPP	RiPP-like	2.1	YES
		FAM_00068	NRPS	NRPS	1.1	YES
		FAM_00074	other	NI-siderophore	2.6	YES
		FAM_00090	NRPS	NRPS	1.3	YES
		FAM_00091	NRPS	NRPS	2.5	YES
		FAM_00096	NRPS.other	NRP-metallophore.NRPS.hydrogen-cyanide	2.2	YES
		FAM_00002	PKS	arylpolyene	2.12	NO
		FAM_00001	RiPP	redox-cofactor	2.9	NO
		FAM_00004	other	betalactone	3	NO
		FAM_00016	RiPP	RiPP-like	2.13	NO *
	PL2-2	FAM_00024	NRPS	NRPS	10	YES
		FAM_00026	terpene	terpene-precursor	17	YES
		FAM_00027	other	butyrolactone	11	YES
		FAM_00046	other	hserlactone	6	YES
		FAM_00047	other	NI-siderophore	9	YES
		FAM_00052	NRPS	NRPS-like	1	YES
		FAM_00053	RiPP	RiPP-like	4	YES
		FAM_00065	NRPS	NRPS	8	YES
		FAM_00070	RiPP	RiPP-like	7	YES
		FAM_00076	NRPS.RiPP	NRP-metallophore.NRPS.ranthipeptide	13	YES
		FAM_00086	other	hserlactone.phenazine	16	YES
		FAM_00002	PKS	arylpolyene	2	NO
		FAM_00001	RiPP	redox-cofactor	18	NO
		FAM_00004	other	betalactone	12	NO
		FAM_00016	RiPP	RiPP-like	3	NO
		FAM_00003	other	NAGGN	15	NO
		FAM_00005	other	hydrogen-cyanide	5	NO
		FAM_00014	NRPS	NRPS	14	NO
P. sp.	PL1-4	FAM_00036	terpene	terpene	1.9	YES
		FAM_00039	RiPP.terpene	RiPP-like.terpene-precursor	1.3	YES
		FAM_00045	other	betalactone	1.5	YES
		FAM_00055	PKS	arylpolyene	1.11	YES
		FAM_00056	other	hydrogen-cyanide	1.8	YES
		FAM_00063	RiPP	RiPP-like	1.6	YES
		FAM_00075	NRPS	CDPS	1.7	YES
		FAM_00079	RiPP	RRE-containing	1.2	YES
		FAM_00092	NRPS	NRPS-like	1.1	YES
		FAM_00093	NRPS	NRP-metallophore.NRPS	1.4	YES
		FAM_00006	other	NAGGN	10	NO
P. putida	P23	FAM_00020	other	isocyanide	3	YES
		FAM_00021	other	NAGGN	11	YES
		FAM_00022	NRPS	NRPS-like	1	YES
		FAM_00034	other	hydrogen-cyanide	14	YES
		FAM_00035	NRPS	NRP-metallophore.NRPS	10	YES
		FAM_00044	RiPP	azole-containing-RiPP	6	YES
		FAM_00071	other	betalactone	8	YES
		FAM_00088	NRPS	NRP-metallophore.NRPS	7	YES
		FAM_00094	PKS	T3PKS	4	YES *
		FAM_00097	PKS	PpyS-KS	9	YES
		FAM_00002	PKS	arylpolyene	2	NO
		FAM_00001	RiPP	redox-cofactor	13	NO
		FAM_00011	terpene	terpene-precursor	12	NO
		FAM_00017	NRPS	NRP-metallophore.NRPS	5	NO
	P9	FAM_00019	other	hydrogen-cyanide	1.1	YES
		FAM_00023	RiPP	ranthipeptide	2	YES
		FAM_00028	PKS	PpyS-KS	2.9	YES
		FAM_00029	other	isocyanide	2.11	YES
		FAM_00031	PKS	T3PKS	2.1	YES
		FAM_00033	RiPP	redox-cofactor	2.13	YES
		FAM_00041	NRPS	NRPS	2.7	YES
		FAM_00043	NRPS	NRPS-like	1.2	YES
		FAM_00059	RiPP	RiPP-like	2.3	YES
		FAM_00061	NRPS	NRP-metallophore.NRPS	2.6	YES
		FAM_00077	NRPS	NRP-metallophore.NRPS	2.4	YES
		FAM_00084	other	NAGGN	2.1	YES
		FAM_00087	RiPP	RiPP-like	2.8	YES
		FAM_00011	terpene	terpene-precursor	2.12	NO
		FAM_00017	NRPS	NRP-metallophore.NRPS	2.2	NO
P. syringae	PL3-3	FAM_00032	PKS	transAT-PKS	13	YES
		FAM_00051	NRPS.PKS	NRPS.T1PKS	6	YES
		FAM_00058	other	ectoine	2	YES **
		FAM_00080	NRPS	NRPS	11	YES
		FAM_00085	other	NAGGN	12	YES
		FAM_00089	other	hserlactone	5	YES
		FAM_00002	PKS	arylpolyene	3	NO
		FAM_00007	other	hydrogen-cyanide	1	NO
		FAM_00008	terpene	terpene-precursor	4	NO *
		FAM_00009	NRPS.other	NRP-metallophore.NRPS.hserlactone	8	NO
		FAM_00010	NRPS.other	NI-siderophore.NRPS	10	NO
		FAM_00012	NRPS	NRPS	7	NO
		FAM_00013	NRPS	NRPS-like	15	NO
		FAM_00015	RiPP	redox-cofactor	14	NO
		FAM_00018	other	hydrogen-cyanide	9	NO
	AT16-2	FAM_00002	PKS	arylpolyene	2	NO
		FAM_00006	other	NAGGN	8	NO
		FAM_00007	other	hydrogen-cyanide	1	NO
		FAM_00008	terpene	terpene-precursor	3	NO
		FAM_00009	NRPS	NRP-metallophore.NRPS	5	NO
		FAM_00010	NRPS.other	NI-siderophore.NRPS	7	NO
		FAM_00012	NRPS	NRPS	4	NO
		FAM_00013	NRPS	NRPS-like	10	NO
		FAM_00015	NRPS.RiPP	NAPAA.redox-cofactor	9	NO
		FAM_00018	other	hydrogen-cyanide	6	NO
